# PHYTOMap: Multiplexed single-cell 3D spatial gene expression analysis in plant tissue

**DOI:** 10.1101/2022.07.28.501915

**Authors:** Tatsuya Nobori, Marina Oliva, Ryan Lister, Joseph R. Ecker

## Abstract

Retrieving the complex responses of individual cells in the native three-dimensional tissue context is crucial for a complete understanding of tissue functions. Here, we present PHYTOMap (Plant HYbridization-based Targeted Observation of gene expression Map), a multiplexed fluorescence *in situ* hybridization method that enables single-cell and spatial analysis of gene expression in whole-mount plant tissue in a transgene-free manner and at low cost. We applied PHYTOMap to simultaneously analyze 28 cell type marker genes in *Arabidopsis* roots and successfully identified major cell types, demonstrating that our method can substantially accelerate the spatial mapping of marker genes defined in single-cell RNA-seq datasets in complex plant tissue.
