## Supplementary Table for "PHYTOMap: Multiplexed single-cell 3D spatial gene expression analysis in plant tissue"

### Sheet: Bridge probes
Supplementary Table | DNA probes used in this study
Gene ID	BridgeProbe_ID	BridgeProbe_sequence	Imaging round
AT2G28900	BpID_0009	GGTACGGAAGTGTATATGTCTGTACCCGGTCACATAGAA	1
AT3G20840	BpID_0034	CCTACCTAAAGTGACATGCTGTGAGGGATCGTTATCTCC	1
AT1G71692	BpID_0007	CTTAACTCGCGTTCAAGATACAGTTGGAAAGCCGAGTAC	1
AT2G34140	BpID_0041	ACACTGTAAGACGATAGGGGACAGGCAGTCACAGATATG	1
AT3G10080	BpID_0008	CTTAGACACATCATACGCTCTGTACCCGGTCACATAGAA	2
AT1G07640	BpID_0045	TAGACTGAATCATCACCCTTGTGAGGGATCGTTATCTCC	2
AT3G46280	BpID_0014	TAACCCGCTATCAGATCCTACAGTTGGAAAGCCGAGTAC	2
AT2G31310	BpID_0050	ACTATGCCTACCTGTCGTAGACAGGCAGTCACAGATATG	2
AT5G42630	BpID_0017	GGACCTCAAGTGAAGTAGTCTGTACCCGGTCACATAGAA	3
AT4G22160	BpID_0013	GTTGCTACGATGACTCACATGTGAGGGATCGTTATCTCC	3
AT3G54220	BpID_0011	ACATAGACCATACCACGAAACAGTTGGAAAGCCGAGTAC	3
AT5G12050	BpID_0016	GGACATTACCACCTAGACAGACAGGCAGTCACAGATATG	3
AT5G48657	BpID_0018	TAGACAGACTGCGACATTGCTGTACCCGGTCACATAGAA	4
AT5G57620	BpID_0020	TAGACTAATGCAGAGAGGCTGTGAGGGATCGTTATCTCC	4
AT5G64620	BpID_0022	TTTCCAATACGGTGTACCTACAGTTGGAAAGCCGAGTAC	4
AT5G58010	BpID_0021	TCTGCGAAGGTAGTGTATAGACAGGCAGTCACAGATATG	4
AT4G30080	BpID_0044	GGACTAAGGGCGACTAAATCTGTACCCGGTCACATAGAA	5
AT1G07710	BpID_0040	ACACTAACTCGAATGACCATGTGAGGGATCGTTATCTCC	5
AT1G16390	BpID_0036	GATACTTAACCATAGCGGGACAGTTGGAAAGCCGAGTAC	5
AT1G71930	BpID_0042	CGTCAGAAGCCATACTACTGACAGGCAGTCACAGATATG	5
AT1G79840	BpID_0047	AACTATGCTGACAGTACGCCTGTACCCGGTCACATAGAA	6
AT2G40260	BpID_0046	TCTGTGAATACCGAGTAGTTGTGAGGGATCGTTATCTCC	6
AT2G46570	BpID_0043	CGTCGATACAGACTCAGTAACAGTTGGAAAGCCGAGTAC	6
AT3G55550	BpID_0037	TAGACTTAACGCACGATGGGACAGGCAGTCACAGATATG	6
AT4G28100	BpID_0049	TCTGGAGAGATCAGTATGGCTGTACCCGGTCACATAGAA	7
AT4G29100	BpID_0058	CGAGGTTAAAGTCAAGTGGTGTGAGGGATCGTTATCTCC	7
AT5G37800	BpID_0053	CCTACGAACACTAAGTCCCACAGTTGGAAAGCCGAGTAC	7
AT5G53730	BpID_0051	CGCGTCTACCTGACTTTTCGACAGGCAGTCACAGATATG	7

### Sheet: PLP
Supplementary Table | DNA probes used in this study
gene	BridgeProbe_ID	target seq for PLP	final PLP seq
AT1G71692	BpID_0007	ATTCCCTCCATTGTTCCTTTAGTAGCG	/5Phos/ACATTAATTCCCTCCATTGTTCCTTTAGTAGCGCCTTAACTCGCGTTCAAGTATCTCGGGAACGCTGAAGACGGCAAGATA
AT1G71692	BpID_0007	AGCACGTTGATCTCATCTTTCGG	/5Phos/ACATTAAGCACGTTGATCTCATCTTTCGGCCTTAACTCGCGTTCAAGTATCTCGGGAACGCTGAAGACGGCAAGATA
AT1G71692	BpID_0007	TCCAATACTCAAGATGCTTCTCAAGC	/5Phos/ACATTATCCAATACTCAAGATGCTTCTCAAGCCCTTAACTCGCGTTCAAGTATCTCGGGAACGCTGAAGACGGCAAGATA
AT1G71692	BpID_0007	TGTCTCCATGACTGCGAAGTTAGC	/5Phos/ACATTATGTCTCCATGACTGCGAAGTTAGCCCTTAACTCGCGTTCAAGTATCTCGGGAACGCTGAAGACGGCAAGATA
AT3G10080	BpID_0008	GGTCGGAAGCTAATGTGAAGCATAC	/5Phos/ACATTAGGTCGGAAGCTAATGTGAAGCATACCCTTAGACACATCATACGGATCTCGGGAACGCTGAAGACGGCAAGATA
AT3G10080	BpID_0008	GCGGATGGTAATGTGGTGGG	/5Phos/ACATTAGCGGATGGTAATGTGGTGGGCCTTAGACACATCATACGGATCTCGGGAACGCTGAAGACGGCAAGATA
AT3G10080	BpID_0008	AGCGTAAACCTTATTGTTCGAGTCC	/5Phos/ACATTAAGCGTAAACCTTATTGTTCGAGTCCCCTTAGACACATCATACGGATCTCGGGAACGCTGAAGACGGCAAGATA
AT3G10080	BpID_0008	GGCCGTAACATCTCCGACGT	/5Phos/ACATTAGGCCGTAACATCTCCGACGTCCTTAGACACATCATACGGATCTCGGGAACGCTGAAGACGGCAAGATA
AT2G28900	BpID_0009	TCCCGGAGAATGTGCTTGAAGG	/5Phos/ACATTATCCCGGAGAATGTGCTTGAAGGCGGTACGGAAGTGTATATCATCTCGGGAACGCTGAAGACGGCAAGATA
AT2G28900	BpID_0009	GGAAGGCATCAACGGTGAGATTG	/5Phos/ACATTAGGAAGGCATCAACGGTGAGATTGCGGTACGGAAGTGTATATCATCTCGGGAACGCTGAAGACGGCAAGATA
AT2G28900	BpID_0009	CCTTTGTCGATGGCCTTGTAAGTG	/5Phos/ACATTACCTTTGTCGATGGCCTTGTAAGTGCGGTACGGAAGTGTATATCATCTCGGGAACGCTGAAGACGGCAAGATA
AT2G28900	BpID_0009	CAGCTCCCCAGTAAACACCTTC	/5Phos/ACATTACAGCTCCCCAGTAAACACCTTCCGGTACGGAAGTGTATATCATCTCGGGAACGCTGAAGACGGCAAGATA
AT3G54220	BpID_0011	GACGAGAGGAGTTGTTGTAGTCAGG	/5Phos/ACATTAGACGAGAGGAGTTGTTGTAGTCAGGGACATAGACCATACCACGTTTCTCGGGAACGCTGAAGACGGCAAGATA
AT3G54220	BpID_0011	GAGGAGGCTTATGCTGTTGTTGTTG	/5Phos/ACATTAGAGGAGGCTTATGCTGTTGTTGTTGGACATAGACCATACCACGTTTCTCGGGAACGCTGAAGACGGCAAGATA
AT3G54220	BpID_0011	GTGGAGGTCCTCCAGGTCTAGAAG	/5Phos/ACATTAGTGGAGGTCCTCCAGGTCTAGAAGGACATAGACCATACCACGTTTCTCGGGAACGCTGAAGACGGCAAGATA
AT3G54220	BpID_0011	CTCGATGGTCCTCCAACCGC	/5Phos/ACATTACTCGATGGTCCTCCAACCGCGACATAGACCATACCACGTTTCTCGGGAACGCTGAAGACGGCAAGATA
AT5G12050	BpID_0016	TCCGGTCAGGAACCGATCTTGT	/5Phos/ACATTATCCGGTCAGGAACCGATCTTGTCGGACATTACCACCTAGAGTTCTCGGGAACGCTGAAGACGGCAAGATA
AT5G12050	BpID_0016	CCGTGAGTTAGTTCGGTGTCTGAAG	/5Phos/ACATTACCGTGAGTTAGTTCGGTGTCTGAAGCGGACATTACCACCTAGAGTTCTCGGGAACGCTGAAGACGGCAAGATA
AT5G12050	BpID_0016	GTCGTACACTCGGGTAGCTCTG	/5Phos/ACATTAGTCGTACACTCGGGTAGCTCTGCGGACATTACCACCTAGAGTTCTCGGGAACGCTGAAGACGGCAAGATA
AT5G12050	BpID_0016	CACCGACTTTCTAGCGTTACCG	/5Phos/ACATTACACCGACTTTCTAGCGTTACCGCGGACATTACCACCTAGAGTTCTCGGGAACGCTGAAGACGGCAAGATA
AT5G42630	BpID_0017	GGTCACCGCCGTGAAGAGG	/5Phos/ACATTAGGTCACCGCCGTGAAGAGGCGGACCTCAAGTGAAGTACATCTCGGGAACGCTGAAGACGGCAAGATA
AT5G42630	BpID_0017	CTCATTCTTGGAGCACGAATGCTTC	/5Phos/ACATTACTCATTCTTGGAGCACGAATGCTTCCGGACCTCAAGTGAAGTACATCTCGGGAACGCTGAAGACGGCAAGATA
AT5G42630	BpID_0017	AGATCCTTCACATTCATGAGCTCCAAC	/5Phos/ACATTAAGATCCTTCACATTCATGAGCTCCAACCGGACCTCAAGTGAAGTACATCTCGGGAACGCTGAAGACGGCAAGATA
AT5G42630	BpID_0017	TCCTTCTCCTGGTGATCCTTTATCAGTG	/5Phos/ACATTATCCTTCTCCTGGTGATCCTTTATCAGTGCGGACCTCAAGTGAAGTACATCTCGGGAACGCTGAAGACGGCAAGATA
AT5G48657	BpID_0018	CTGAATTCGGTTTCGTCTCTGCTATTG	/5Phos/ACATTACTGAATTCGGTTTCGTCTCTGCTATTGCTAGACAGACTGCGACATACTCTCGGGAACGCTGAAGACGGCAAGATA
AT5G48657	BpID_0018	CACTACTTTGCCCTCTAAGATTGCGT	/5Phos/ACATTACACTACTTTGCCCTCTAAGATTGCGTCTAGACAGACTGCGACATACTCTCGGGAACGCTGAAGACGGCAAGATA
AT5G48657	BpID_0018	TCCATTGTAAGATCTCGCTTGGTTCC	/5Phos/ACATTATCCATTGTAAGATCTCGCTTGGTTCCCTAGACAGACTGCGACATACTCTCGGGAACGCTGAAGACGGCAAGATA
AT5G48657	BpID_0018	CATGGAGGAAAACAGCAACCCTACAC	/5Phos/ACATTACATGGAGGAAAACAGCAACCCTACACCTAGACAGACTGCGACATACTCTCGGGAACGCTGAAGACGGCAAGATA
AT5G57620	BpID_0020	GCCGAATTGCTCAGATTCTGAGGAC	/5Phos/ACATTAGCCGAATTGCTCAGATTCTGAGGACCTAGACTAATGCAGAGAGCGTCTCGGGAACGCTGAAGACGGCAAGATA
AT5G57620	BpID_0020	GGGCCACAAGATAGGGTTGTTGTAG	/5Phos/ACATTAGGGCCACAAGATAGGGTTGTTGTAGCTAGACTAATGCAGAGAGCGTCTCGGGAACGCTGAAGACGGCAAGATA
AT5G57620	BpID_0020	GTTCTCCGAATAGAGAGAAGAGGCTCC	/5Phos/ACATTAGTTCTCCGAATAGAGAGAAGAGGCTCCCTAGACTAATGCAGAGAGCGTCTCGGGAACGCTGAAGACGGCAAGATA
AT5G57620	BpID_0020	ACTCGTTGCCCACTTGAAACAG	/5Phos/ACATTAACTCGTTGCCCACTTGAAACAGCTAGACTAATGCAGAGAGCGTCTCGGGAACGCTGAAGACGGCAAGATA
AT5G58010	BpID_0021	AGGAGAGCATTGACATGGAATCAAGG	/5Phos/ACATTAAGGAGAGCATTGACATGGAATCAAGGCTCTGCGAAGGTAGTGTAATTCTCGGGAACGCTGAAGACGGCAAGATA
AT5G58010	BpID_0021	AGAGATTGTGGCGGAGGAGG	/5Phos/ACATTAAGAGATTGTGGCGGAGGAGGCTCTGCGAAGGTAGTGTAATTCTCGGGAACGCTGAAGACGGCAAGATA
AT5G58010	BpID_0021	GTGGCTGTAACCCTTCTTGGC	/5Phos/ACATTAGTGGCTGTAACCCTTCTTGGCCTCTGCGAAGGTAGTGTAATTCTCGGGAACGCTGAAGACGGCAAGATA
AT5G58010	BpID_0021	GCTGCTACAGCACTGGAGATGG	/5Phos/ACATTAGCTGCTACAGCACTGGAGATGGCTCTGCGAAGGTAGTGTAATTCTCGGGAACGCTGAAGACGGCAAGATA
AT5G64620	BpID_0022	AAGGTTAGGGTAACGAGGAGGAGG	/5Phos/ACATTAAAGGTTAGGGTAACGAGGAGGAGGCTTTCCAATACGGTGTACGATCTCGGGAACGCTGAAGACGGCAAGATA
AT5G64620	BpID_0022	GGATTTGAGAGCTGAGACGCAG	/5Phos/ACATTAGGATTTGAGAGCTGAGACGCAGCTTTCCAATACGGTGTACGATCTCGGGAACGCTGAAGACGGCAAGATA
AT5G64620	BpID_0022	CGTTTGTCATACCAACGCCGAC	/5Phos/ACATTACGTTTGTCATACCAACGCCGACCTTTCCAATACGGTGTACGATCTCGGGAACGCTGAAGACGGCAAGATA
AT5G64620	BpID_0022	CGAGAGCATACTTCTCGGAGCAATC	/5Phos/ACATTACGAGAGCATACTTCTCGGAGCAATCCTTTCCAATACGGTGTACGATCTCGGGAACGCTGAAGACGGCAAGATA
AT3G46280	BpID_0014	TCGCCGTTGGTGACGAAGC	/5Phos/ACATTATCGCCGTTGGTGACGAAGCGTAACCCGCTATCAGATCGATCTCGGGAACGCTGAAGACGGCAAGATA
AT3G46280	BpID_0014	CGTCGTACATGCCAGTGTCCAAAC	/5Phos/ACATTACGTCGTACATGCCAGTGTCCAAACGTAACCCGCTATCAGATCGATCTCGGGAACGCTGAAGACGGCAAGATA
AT3G46280	BpID_0014	GCCTTTGACATAACAATCTCTGGTGG	/5Phos/ACATTAGCCTTTGACATAACAATCTCTGGTGGGTAACCCGCTATCAGATCGATCTCGGGAACGCTGAAGACGGCAAGATA
AT3G46280	BpID_0014	TCCGTTGATGAGGGGTGGC	/5Phos/ACATTATCCGTTGATGAGGGGTGGCGTAACCCGCTATCAGATCGATCTCGGGAACGCTGAAGACGGCAAGATA
AT4G22160	BpID_0013	CGGATCTGTAAGGATCATCGGAGC	/5Phos/ACATTACGGATCTGTAAGGATCATCGGAGCGGTTGCTACGATGACTCAGTTCTCGGGAACGCTGAAGACGGCAAGATA
AT4G22160	BpID_0013	CCTGCCGAAGTTGTAGAGTCAGAG	/5Phos/ACATTACCTGCCGAAGTTGTAGAGTCAGAGGGTTGCTACGATGACTCAGTTCTCGGGAACGCTGAAGACGGCAAGATA
AT4G22160	BpID_0013	CTTCACGAGCCTTGATCATCTCCA	/5Phos/ACATTACTTCACGAGCCTTGATCATCTCCAGGTTGCTACGATGACTCAGTTCTCGGGAACGCTGAAGACGGCAAGATA
AT4G22160	BpID_0013	TGATCTCTTCCTCTTCCTCTGTGCC	/5Phos/ACATTATGATCTCTTCCTCTTCCTCTGTGCCGGTTGCTACGATGACTCAGTTCTCGGGAACGCTGAAGACGGCAAGATA
AT3G20840	BpID_0034	CCAAGGTTGTATTCATGAGGAGGCA	/5Phos/ACATTACCAAGGTTGTATTCATGAGGAGGCAACCTACCTAAAGTGACATCGCCGAGATGTACCGCTATCGTAAGATA
AT3G20840	BpID_0034	CGTTTGATTGGACGCTAGGCA	/5Phos/ACATTACGTTTGATTGGACGCTAGGCAACCTACCTAAAGTGACATCGCCGAGATGTACCGCTATCGTAAGATA
AT3G20840	BpID_0034	TCGAGCTGGACCCAATACCAATAC	/5Phos/ACATTATCGAGCTGGACCCAATACCAATACACCTACCTAAAGTGACATCGCCGAGATGTACCGCTATCGTAAGATA
AT3G20840	BpID_0034	GAACAGACTCACTGGTCCAACC	/5Phos/ACATTAGAACAGACTCACTGGTCCAACCACCTACCTAAAGTGACATCGCCGAGATGTACCGCTATCGTAAGATA
AT2G34140	BpID_0041	GGCGGGTGTGTCTCTTCTTC	/5Phos/ACATTAGGCGGGTGTGTCTCTTCTTCCACACTGTAAGACGATAGCCCCGAGATGTACCGCTATCGTAAGATA
AT2G34140	BpID_0041	ACACGACCAGGTGGTTTGGA	/5Phos/ACATTAACACGACCAGGTGGTTTGGACACACTGTAAGACGATAGCCCCGAGATGTACCGCTATCGTAAGATA
AT2G34140	BpID_0041	GCATGCTGCCACTCCTCAAC	/5Phos/ACATTAGCATGCTGCCACTCCTCAACCACACTGTAAGACGATAGCCCCGAGATGTACCGCTATCGTAAGATA
AT2G34140	BpID_0041	CACCGGAGCCGCTTCATG	/5Phos/ACATTACACCGGAGCCGCTTCATGCACACTGTAAGACGATAGCCCCGAGATGTACCGCTATCGTAAGATA
AT1G07640	BpID_0045	CCGAGGAAGACTGTTTGGACGAAG	/5Phos/ACATTACCACCGATCGGATTCCAACCCCTAGACTGAATCATCACCGATCTACGAGTTTGCAGTCACGAAGATA
AT1G07640	BpID_0045	GTTGAAGTATTTCGTCCATGGAGAAACCC	/5Phos/ACATTAGGGGATTGCTTGGGAATGAAGGCTAGACTGAATCATCACCGATCTACGAGTTTGCAGTCACGAAGATA
AT1G07640	BpID_0045	GCTCAAAGATCCAACGGATGCC	/5Phos/ACATTAAGGAGGAGGAGGAGGTGGTCCTAGACTGAATCATCACCGATCTACGAGTTTGCAGTCACGAAGATA
AT1G07640	BpID_0045	TCCCGATATTACCGTCGTTCTGG	/5Phos/ACATTACCCGCCTGATGAAATCTGCGCTAGACTGAATCATCACCGATCTACGAGTTTGCAGTCACGAAGATA
AT2G31310	BpID_0050	GGCGTCACATCGGTCATGATC	/5Phos/ACATTAGGCGTCACATCGGTCATGATCTACTATGCCTACCTGTCGATCCGAGATGTACCGCTATCGTAAGATA
AT2G31310	BpID_0050	CTCGAAGCTTCTTCTCTAAGTAGAACCAC	/5Phos/ACATTACTCGAAGCTTCTTCTCTAAGTAGAACCACTACTATGCCTACCTGTCGATCCGAGATGTACCGCTATCGTAAGATA
AT2G31310	BpID_0050	GTGGCATTTGTTGAGCAAGAACC	/5Phos/ACATTAGTGGCATTTGTTGAGCAAGAACCTACTATGCCTACCTGTCGATCCGAGATGTACCGCTATCGTAAGATA
AT2G31310	BpID_0050	CGCGTGTAGTACCACTCATTGG	/5Phos/ACATTACGCGTGTAGTACCACTCATTGGTACTATGCCTACCTGTCGATCCGAGATGTACCGCTATCGTAAGATA
AT1G16390	BpID_0036	GCGGAAGATTTGACTCGGACG	/5Phos/ACATTAGCGGAAGATTTGACTCGGACGAGATACTTAACCATAGCGCCCCGAGATGTACCGCTATCGTAAGATA
AT1G16390	BpID_0036	TCGACTCGGTCCGAGTTGTCA	/5Phos/ACATTATCGACTCGGTCCGAGTTGTCAAGATACTTAACCATAGCGCCCCGAGATGTACCGCTATCGTAAGATA
AT1G16390	BpID_0036	CCCAAGACCAGGTTTGGTTGGG	/5Phos/ACATTACCCAAGACCAGGTTTGGTTGGGAGATACTTAACCATAGCGCCCCGAGATGTACCGCTATCGTAAGATA
AT1G16390	BpID_0036	CGATTAGAGCGCTAGAGATTCCACT	/5Phos/ACATTACGATTAGAGCGCTAGAGATTCCACTAGATACTTAACCATAGCGCCCCGAGATGTACCGCTATCGTAAGATA
AT3G55550	BpID_0037	GCTGTGTCTCTGTTGTGAGCC	/5Phos/ACATTAGCTGTGTCTCTGTTGTGAGCCATAGACTTAACGCACGATCCCCGAGATGTACCGCTATCGTAAGATA
AT3G55550	BpID_0037	GGAAGAGAACCTCTGAGATCTGGAG	/5Phos/ACATTAGGAAGAGAACCTCTGAGATCTGGAGATAGACTTAACGCACGATCCCCGAGATGTACCGCTATCGTAAGATA
AT3G55550	BpID_0037	GAACCGCGAAGATCAAAAGGGAAC	/5Phos/ACATTAGAACCGCGAAGATCAAAAGGGAACATAGACTTAACGCACGATCCCCGAGATGTACCGCTATCGTAAGATA
AT3G55550	BpID_0037	CTAATGTCTCCGCTTTGCCACCTT	/5Phos/ACATTACTAATGTCTCCGCTTTGCCACCTTATAGACTTAACGCACGATCCCCGAGATGTACCGCTATCGTAAGATA
AT1G07710	BpID_0040	GAAGCAGAGTGTCGTCGCG	/5Phos/ACATTAGAAGCAGAGTGTCGTCGCGCACACTAACTCGAATGACGTCCGAGATGTACCGCTATCGTAAGATA
AT1G07710	BpID_0040	CAGCTGATTCAACTCAGACTCTCTGG	/5Phos/ACATTACAGCTGATTCAACTCAGACTCTCTGGCACACTAACTCGAATGACGTCCGAGATGTACCGCTATCGTAAGATA
AT1G07710	BpID_0040	TGTGCAACGCTGTGTTTCCC	/5Phos/ACATTATGTGCAACGCTGTGTTTCCCCACACTAACTCGAATGACGTCCGAGATGTACCGCTATCGTAAGATA
AT1G07710	BpID_0040	CCGAGGGAATGCCCATCTGGAA	/5Phos/ACATTACCGAGGGAATGCCCATCTGGAACACACTAACTCGAATGACGTCCGAGATGTACCGCTATCGTAAGATA
AT1G71930	BpID_0042	TCTGCCATGGCTCGTACCCT	/5Phos/ACATTATCTGCCATGGCTCGTACCCTCCGTCAGAAGCCATACTAGACCGAGATGTACCGCTATCGTAAGATA
AT1G71930	BpID_0042	TCCAACTGCGGGAGCTCAATG	/5Phos/ACATTATCCAACTGCGGGAGCTCAATGCCGTCAGAAGCCATACTAGACCGAGATGTACCGCTATCGTAAGATA
AT1G71930	BpID_0042	CTTCTTGCTCGAAACTCTCGTTCTG	/5Phos/ACATTACTTCTTGCTCGAAACTCTCGTTCTGCCGTCAGAAGCCATACTAGACCGAGATGTACCGCTATCGTAAGATA
AT1G71930	BpID_0042	CCGGATTATACGACTGCGTTTCG	/5Phos/ACATTACCGGATTATACGACTGCGTTTCGCCGTCAGAAGCCATACTAGACCGAGATGTACCGCTATCGTAAGATA
AT2G46570	BpID_0043	CCATGGAGTATCTCCCAACGGT	/5Phos/ACATTACCATGGAGTATCTCCCAACGGTCCGTCGATACAGACTCAGATCCGAGATGTACCGCTATCGTAAGATA
AT2G46570	BpID_0043	CAACTGCATTTAGACTTCTGAGCCCA	/5Phos/ACATTACAACTGCATTTAGACTTCTGAGCCCACCGTCGATACAGACTCAGATCCGAGATGTACCGCTATCGTAAGATA
AT2G46570	BpID_0043	AGTGAAGTAACCTTCCAGTTGCTTGT	/5Phos/ACATTAAGTGAAGTAACCTTCCAGTTGCTTGTCCGTCGATACAGACTCAGATCCGAGATGTACCGCTATCGTAAGATA
AT2G46570	BpID_0043	TGATTTGTATCCTGCTCCCATACTCG	/5Phos/ACATTATGATTTGTATCCTGCTCCCATACTCGCCGTCGATACAGACTCAGATCCGAGATGTACCGCTATCGTAAGATA
AT4G30080	BpID_0044	CCACCGATCGGATTCCAACCC	/5Phos/ACATTACCGAGGAAGACTGTTTGGACGAAGCGGACTAAGGGCGACTAATACCGAGATGTACCGCTATCGTAAGATA
AT4G30080	BpID_0044	GGGGATTGCTTGGGAATGAAGG	/5Phos/ACATTAGTTGAAGTATTTCGTCCATGGAGAAACCCCGGACTAAGGGCGACTAATACCGAGATGTACCGCTATCGTAAGATA
AT4G30080	BpID_0044	AGGAGGAGGAGGAGGTGGTC	/5Phos/ACATTAGCTCAAAGATCCAACGGATGCCCGGACTAAGGGCGACTAATACCGAGATGTACCGCTATCGTAAGATA
AT4G30080	BpID_0044	CCCGCCTGATGAAATCTGCG	/5Phos/ACATTATCCCGATATTACCGTCGTTCTGGCGGACTAAGGGCGACTAATACCGAGATGTACCGCTATCGTAAGATA
AT2G40260	BpID_0046	TGATCTCCAGATCTCTCTTCTTCATCCTC	/5Phos/ACATTATGATCTCCAGATCTCTCTTCTTCATCCTCCTCTGTGAATACCGAGTACACCGAGATGTACCGCTATCGTAAGATA
AT2G40260	BpID_0046	CTCACGGATCCTCCATTCTTCTTGTT	/5Phos/ACATTACTCACGGATCCTCCATTCTTCTTGTTCTCTGTGAATACCGAGTACACCGAGATGTACCGCTATCGTAAGATA
AT2G40260	BpID_0046	GTCAGTCCACGAACCACCACC	/5Phos/ACATTAGTCAGTCCACGAACCACCACCCTCTGTGAATACCGAGTACACCGAGATGTACCGCTATCGTAAGATA
AT2G40260	BpID_0046	AGGTACCTTAAGGGACAAGCTTAGATCC	/5Phos/ACATTAAGGTACCTTAAGGGACAAGCTTAGATCCCTCTGTGAATACCGAGTACACCGAGATGTACCGCTATCGTAAGATA
AT1G79840	BpID_0047	CCATTGACATACAAATCCTGTCCCTAGC	/5Phos/ACATTACCATTGACATACAAATCCTGTCCCTAGCGAACTATGCTGACAGTACCGCCGAGATGTACCGCTATCGTAAGATA
AT1G79840	BpID_0047	CCAGCGAGAGATAGAGAGAGGGC	/5Phos/ACATTACCAGCGAGAGATAGAGAGAGGGCGAACTATGCTGACAGTACCGCCGAGATGTACCGCTATCGTAAGATA
AT1G79840	BpID_0047	CGAAGCTTATCGAGCTCGGC	/5Phos/ACATTACGAAGCTTATCGAGCTCGGCGAACTATGCTGACAGTACCGCCGAGATGTACCGCTATCGTAAGATA
AT1G79840	BpID_0047	CGGCAATACGGGACTTCTCGAG	/5Phos/ACATTACGGCAATACGGGACTTCTCGAGGAACTATGCTGACAGTACCGCCGAGATGTACCGCTATCGTAAGATA
AT4G28100	BpID_0049	CGGTTCGACGAGTAGGTTGCTC	/5Phos/ACATTACGGTTCGACGAGTAGGTTGCTCGTCTGGAGAGATCAGTATCCCCGAGATGTACCGCTATCGTAAGATA
AT4G28100	BpID_0049	CGCCACCGAATAGCTCGTTG	/5Phos/ACATTACGCCACCGAATAGCTCGTTGGTCTGGAGAGATCAGTATCCCCGAGATGTACCGCTATCGTAAGATA
AT4G28100	BpID_0049	GTGGAGACGAATACCACAGAAGCAC	/5Phos/ACATTAGTGGAGACGAATACCACAGAAGCACGTCTGGAGAGATCAGTATCCCCGAGATGTACCGCTATCGTAAGATA
AT4G28100	BpID_0049	TGAGTCCCATGAGCTGGCAATC	/5Phos/ACATTATGAGTCCCATGAGCTGGCAATCGTCTGGAGAGATCAGTATCCCCGAGATGTACCGCTATCGTAAGATA
AT5G53730	BpID_0051	ATGATGAGGAGAAGGCCAGAGAAG	/5Phos/ACATTAATGATGAGGAGAAGGCCAGAGAAGTCGCGTCTACCTGACTTTAGCCGAGATGTACCGCTATCGTAAGATA
AT5G53730	BpID_0051	CTGTATATATCGGCTTCTGTGAGGGAG	/5Phos/ACATTACTGTATATATCGGCTTCTGTGAGGGAGTCGCGTCTACCTGACTTTAGCCGAGATGTACCGCTATCGTAAGATA
AT5G53730	BpID_0051	GAGTAGCTTGTCGTAGTAGATCCCGAC	/5Phos/ACATTAGAGTAGCTTGTCGTAGTAGATCCCGACTCGCGTCTACCTGACTTTAGCCGAGATGTACCGCTATCGTAAGATA
AT5G53730	BpID_0051	TGTCCCGATCTTCCACCGTAGT	/5Phos/ACATTATGTCCCGATCTTCCACCGTAGTTCGCGTCTACCTGACTTTAGCCGAGATGTACCGCTATCGTAAGATA
AT5G37800	BpID_0053	GATGTAATTACGCTCATTGCAATGTTCGT	/5Phos/ACATTAGATGTAATTACGCTCATTGCAATGTTCGTACCTACGAACACTAAGTCGGCCGAGATGTACCGCTATCGTAAGATA
AT5G37800	BpID_0053	CGGGAGAGATAAGGCTTCGGT	/5Phos/ACATTACGGGAGAGATAAGGCTTCGGTACCTACGAACACTAAGTCGGCCGAGATGTACCGCTATCGTAAGATA
AT5G37800	BpID_0053	GAAGTCAATCCAAAACTGCTCGTTGTTTC	/5Phos/ACATTAGAAGTCAATCCAAAACTGCTCGTTGTTTCACCTACGAACACTAAGTCGGCCGAGATGTACCGCTATCGTAAGATA
AT5G37800	BpID_0053	GGACTCGTGCCTTGAACCGATG	/5Phos/ACATTAGGACTCGTGCCTTGAACCGATGACCTACGAACACTAAGTCGGCCGAGATGTACCGCTATCGTAAGATA
AT4G29100	BpID_0058	CCTGCTGATGACCCATCAACGG	/5Phos/ACATTACCTGCTGATGACCCATCAACGGACGAGGTTAAAGTCAAGTCCCCGAGATGTACCGCTATCGTAAGATA
AT4G29100	BpID_0058	TGCGGGAAGGGAGTGGGC	/5Phos/ACATTATGCGGGAAGGGAGTGGGCACGAGGTTAAAGTCAAGTCCCCGAGATGTACCGCTATCGTAAGATA
AT4G29100	BpID_0058	GGAAGCTTGTTGGTGGCTTAACAC	/5Phos/ACATTAGGAAGCTTGTTGGTGGCTTAACACACGAGGTTAAAGTCAAGTCCCCGAGATGTACCGCTATCGTAAGATA
AT4G29100	BpID_0058	GAGGAGTGTGTCTCCCTTCTGAC	/5Phos/ACATTAGAGGAGTGTGTCTCCCTTCTGACACGAGGTTAAAGTCAAGTCCCCGAGATGTACCGCTATCGTAAGATA

### Sheet: Primer
Supplementary Table | DNA probes used in this study
gene	BridgeProbe_ID	target seq for primer	final primer seq
AT1G71692	BpID_0007	ACCACCAGTACACTTCATGTACTTATCAA	ACCACCAGTACACTTCATGTACTTATCAATAATGTTATCTT
AT1G71692	BpID_0007	CTTTCTGAAGCATCTCAATCTCTTGCT	CTTTCTGAAGCATCTCAATCTCTTGCTTAATGTTATCTT
AT1G71692	BpID_0007	TCCATCTTAGCAGAGCGAATCTGAGA	TCCATCTTAGCAGAGCGAATCTGAGATAATGTTATCTT
AT1G71692	BpID_0007	CTTGGCATTGTTAGCGGATAGGAATAG	CTTGGCATTGTTAGCGGATAGGAATAGTAATGTTATCTT
AT3G10080	BpID_0008	GTATGCAGAAGTCTTGGATGGGATC	GTATGCAGAAGTCTTGGATGGGATCTAATGTTATCTT
AT3G10080	BpID_0008	GTGGGCTACTTCCGTCGC	GTGGGCTACTTCCGTCGCTAATGTTATCTT
AT3G10080	BpID_0008	CCATCATTTCTCCTTCTTCCATCACT	CCATCATTTCTCCTTCTTCCATCACTTAATGTTATCTT
AT3G10080	BpID_0008	GGCTATTAAGTCCGCCGACAATC	GGCTATTAAGTCCGCCGACAATCTAATGTTATCTT
AT2G28900	BpID_0009	GACAGCTTCGGCGTGCTAAC	GACAGCTTCGGCGTGCTAACTAATGTTATCTT
AT2G28900	BpID_0009	TGACTCCAACAGCTCCGATCTT	TGACTCCAACAGCTCCGATCTTTAATGTTATCTT
AT2G28900	BpID_0009	GCTCCAAAGTGCTCTTGGAGAGAC	GCTCCAAAGTGCTCTTGGAGAGACTAATGTTATCTT
AT2G28900	BpID_0009	TTCTGTTCCAATGTACACTCCACC	TTCTGTTCCAATGTACACTCCACCTAATGTTATCTT
AT3G54220	BpID_0011	GGTGAGAGACACGGCGAGG	GGTGAGAGACACGGCGAGGTAATGTTATCTT
AT3G54220	BpID_0011	CTTTCTTGCTGCTGAATCGGAGG	CTTTCTTGCTGCTGAATCGGAGGTAATGTTATCTT
AT3G54220	BpID_0011	CCAAGTCCCGTGAGTCGCAC	CCAAGTCCCGTGAGTCGCACTAATGTTATCTT
AT3G54220	BpID_0011	GCTCTCAAACTTCACTTCACCGC	GCTCTCAAACTTCACTTCACCGCTAATGTTATCTT
AT5G12050	BpID_0016	CCAAAGAAACGATCACGGTGGAT	CCAAAGAAACGATCACGGTGGATTAATGTTATCTT
AT5G12050	BpID_0016	CATAACGGCCTAGAAGAAGTTGTCTTCT	CATAACGGCCTAGAAGAAGTTGTCTTCTTAATGTTATCTT
AT5G12050	BpID_0016	ACGTCGGAGGCGTAATCGTAG	ACGTCGGAGGCGTAATCGTAGTAATGTTATCTT
AT5G12050	BpID_0016	CTCCTCCCTCCATCTTCCACATTCTTC	CTCCTCCCTCCATCTTCCACATTCTTCTAATGTTATCTT
AT5G42630	BpID_0017	CCAGAATCACTGCTTGTGGAGCT	CCAGAATCACTGCTTGTGGAGCTTAATGTTATCTT
AT5G42630	BpID_0017	CGAAGTGAGCATGAAGAGTAGAAGTCC	CGAAGTGAGCATGAAGAGTAGAAGTCCTAATGTTATCTT
AT5G42630	BpID_0017	CAAGTGACTCTTGACATGAGCTAGGG	CAAGTGACTCTTGACATGAGCTAGGGTAATGTTATCTT
AT5G42630	BpID_0017	CCTCTGCTCTGCCTCTTTCTCTACC	CCTCTGCTCTGCCTCTTTCTCTACCTAATGTTATCTT
AT5G48657	BpID_0018	GTTTCTTTCATTGTGTGCAGGAGACG	GTTTCTTTCATTGTGTGCAGGAGACGTAATGTTATCTT
AT5G48657	BpID_0018	GGAGGAATAGTCGCCACCCT	GGAGGAATAGTCGCCACCCTTAATGTTATCTT
AT5G48657	BpID_0018	CGAGTCGGGGTGCTATGATCG	CGAGTCGGGGTGCTATGATCGTAATGTTATCTT
AT5G48657	BpID_0018	CATCTTCATTAGCTTCCCTTTCGGC	CATCTTCATTAGCTTCCCTTTCGGCTAATGTTATCTT
AT5G57620	BpID_0020	GTGAAGCTGGAGCCTCTCCA	GTGAAGCTGGAGCCTCTCCATAATGTTATCTT
AT5G57620	BpID_0020	GCTCTGGAGCAATGGATGAAGC	GCTCTGGAGCAATGGATGAAGCTAATGTTATCTT
AT5G57620	BpID_0020	GCAGGGTTTTGGGATTGCTCT	GCAGGGTTTTGGGATTGCTCTTAATGTTATCTT
AT5G57620	BpID_0020	CCAACTCGAACCGTTCGTTAGCTC	CCAACTCGAACCGTTCGTTAGCTCTAATGTTATCTT
AT5G58010	BpID_0021	ATGGATCCCAACAAGGAGGGAG	ATGGATCCCAACAAGGAGGGAGTAATGTTATCTT
AT5G58010	BpID_0021	CGACGGCTAGAGCGTGGA	CGACGGCTAGAGCGTGGATAATGTTATCTT
AT5G58010	BpID_0021	GCTCGTGGTCGACACTGTACC	GCTCGTGGTCGACACTGTACCTAATGTTATCTT
AT5G58010	BpID_0021	CTGCAGTTGCTGTTACATTTGAATCCT	CTGCAGTTGCTGTTACATTTGAATCCTTAATGTTATCTT
AT5G64620	BpID_0022	TGGCTGAGATTAGGGTTGATGCTG	TGGCTGAGATTAGGGTTGATGCTGTAATGTTATCTT
AT5G64620	BpID_0022	CGGCTGTGGGACTTCTTGGG	CGGCTGTGGGACTTCTTGGGTAATGTTATCTT
AT5G64620	BpID_0022	CGATGTAATTTGCGGTGGAGGT	CGATGTAATTTGCGGTGGAGGTTAATGTTATCTT
AT5G64620	BpID_0022	CGTCAGCCGGAGAGAATCAGC	CGTCAGCCGGAGAGAATCAGCTAATGTTATCTT
AT3G46280	BpID_0014	GACAACGTCCGGAATCTTCATGG	GACAACGTCCGGAATCTTCATGGTAATGTTATCTT
AT3G46280	BpID_0014	GAGAATGAGACCTTCGTTAGGACCAAG	GAGAATGAGACCTTCGTTAGGACCAAGTAATGTTATCTT
AT3G46280	BpID_0014	CTGAGAGTACTAAGCCGACTCCTGATA	CTGAGAGTACTAAGCCGACTCCTGATATAATGTTATCTT
AT3G46280	BpID_0014	GACTGGTATTACTTATCGAGTACAGCTCC	GACTGGTATTACTTATCGAGTACAGCTCCTAATGTTATCTT
AT4G22160	BpID_0013	GAGCTCGAGTTTGATTCAGTCTCTGA	GAGCTCGAGTTTGATTCAGTCTCTGATAATGTTATCTT
AT4G22160	BpID_0013	CAAGACTCGTATCATCGCCGACA	CAAGACTCGTATCATCGCCGACATAATGTTATCTT
AT4G22160	BpID_0013	CTCTTCTCAGCTTCCAACCTCGC	CTCTTCTCAGCTTCCAACCTCGCTAATGTTATCTT
AT4G22160	BpID_0013	CTTGTAGAGGACTCGAGTTCTTCAACG	CTTGTAGAGGACTCGAGTTCTTCAACGTAATGTTATCTT
AT3G20840	BpID_0034	TGTCCATATGGTCGCTGACCA	TGTCCATATGGTCGCTGACCATAATGTTATCTT
AT3G20840	BpID_0034	GAGTCACAAGCTGCTACAACGAC	GAGTCACAAGCTGCTACAACGACTAATGTTATCTT
AT3G20840	BpID_0034	GAAACTCCTCGGTCGATCCAAC	GAAACTCCTCGGTCGATCCAACTAATGTTATCTT
AT3G20840	BpID_0034	ACACCACCAGGGTTTGACCC	ACACCACCAGGGTTTGACCCTAATGTTATCTT
AT2G34140	BpID_0041	CGGCTATTGTGGCTTCTTGCT	CGGCTATTGTGGCTTCTTGCTTAATGTTATCTT
AT2G34140	BpID_0041	TCCATCTCCAAGCATACCAACCA	TCCATCTCCAAGCATACCAACCATAATGTTATCTT
AT2G34140	BpID_0041	TACCGTGAGCTGCGGCTG	TACCGTGAGCTGCGGCTGTAATGTTATCTT
AT2G34140	BpID_0041	CACGATTGACCGTCGGAGT	CACGATTGACCGTCGGAGTTAATGTTATCTT
AT1G07640	BpID_0045	CCTGAGCTAGGACTTTGAGCGTT	CCTGAGCTAGGACTTTGAGCGTTTAATGTTATCTT
AT1G07640	BpID_0045	GTTGTTTTCATGAATGTTTCCCGTCATCG	GTTGTTTTCATGAATGTTTCCCGTCATCGTAATGTTATCTT
AT1G07640	BpID_0045	GTCGTTGGATCGAAGAGAGCAAAG	GTCGTTGGATCGAAGAGAGCAAAGTAATGTTATCTT
AT1G07640	BpID_0045	GAAGTAGAAGAACCAGATATCCCAACGTT	GAAGTAGAAGAACCAGATATCCCAACGTTTAATGTTATCTT
AT2G31310	BpID_0050	AGCCTCGTAAGAGATGGTTCGT	AGCCTCGTAAGAGATGGTTCGTTAATGTTATCTT
AT2G31310	BpID_0050	CAACCAGGATCATCTTGAGGGAACC	CAACCAGGATCATCTTGAGGGAACCTAATGTTATCTT
AT2G31310	BpID_0050	TTCCTTGGTGAAACCAATTGTGAAGATC	TTCCTTGGTGAAACCAATTGTGAAGATCTAATGTTATCTT
AT2G31310	BpID_0050	TCATTATGATCCATGGACCGCTCATT	TCATTATGATCCATGGACCGCTCATTTAATGTTATCTT
AT1G16390	BpID_0036	CTCTATCGTCTCCTCAAGGGATCTTGG	CTCTATCGTCTCCTCAAGGGATCTTGGTAATGTTATCTT
AT1G16390	BpID_0036	GTTGGAGGAGGATGTGTTGCATACTG	GTTGGAGGAGGATGTGTTGCATACTGTAATGTTATCTT
AT1G16390	BpID_0036	CGGAAATGATTGAAACGTGTGGGTTCAA	CGGAAATGATTGAAACGTGTGGGTTCAATAATGTTATCTT
AT1G16390	BpID_0036	CTGTAATGACCCTAGTTGTTGTCCTAACAC	CTGTAATGACCCTAGTTGTTGTCCTAACACTAATGTTATCTT
AT3G55550	BpID_0037	AAGGAGTAGAAAGCGTGACCAATCAC	AAGGAGTAGAAAGCGTGACCAATCACTAATGTTATCTT
AT3G55550	BpID_0037	CTTGAATTCAACAGGCCTAAGTACTGGC	CTTGAATTCAACAGGCCTAAGTACTGGCTAATGTTATCTT
AT3G55550	BpID_0037	ACGAACAACGATGCAGCGAC	ACGAACAACGATGCAGCGACTAATGTTATCTT
AT3G55550	BpID_0037	CCGTTCAATCTCCTGTCCACAACAT	CCGTTCAATCTCCTGTCCACAACATTAATGTTATCTT
AT1G07710	BpID_0040	TGTTTCCGTGTCTCACTGCTGA	TGTTTCCGTGTCTCACTGCTGATAATGTTATCTT
AT1G07710	BpID_0040	GCCTGACTGGTTCTGTTTCCCC	GCCTGACTGGTTCTGTTTCCCCTAATGTTATCTT
AT1G07710	BpID_0040	GATCTGCCTTTTCGGGCTGC	GATCTGCCTTTTCGGGCTGCTAATGTTATCTT
AT1G07710	BpID_0040	AGTCGTCGATGCAATATTCGCCT	AGTCGTCGATGCAATATTCGCCTTAATGTTATCTT
AT1G71930	BpID_0042	GTTACTACTTTCGACGTGGTAGAGCTG	GTTACTACTTTCGACGTGGTAGAGCTGTAATGTTATCTT
AT1G71930	BpID_0042	ACTAGGCGACAAGCTCGGGC	ACTAGGCGACAAGCTCGGGCTAATGTTATCTT
AT1G71930	BpID_0042	CTCCAATCCACACAGTTAAAGCTCTTCTC	CTCCAATCCACACAGTTAAAGCTCTTCTCTAATGTTATCTT
AT1G71930	BpID_0042	TGATGCATGGAAGGGAAGCTTGG	TGATGCATGGAAGGGAAGCTTGGTAATGTTATCTT
AT2G46570	BpID_0043	GCAGACTCGTACGGACCCAT	GCAGACTCGTACGGACCCATTAATGTTATCTT
AT2G46570	BpID_0043	GAGATGAGCGTCAATGTTTCTTGGAAC	GAGATGAGCGTCAATGTTTCTTGGAACTAATGTTATCTT
AT2G46570	BpID_0043	CCGGCGTGGTTGGGAAATCT	CCGGCGTGGTTGGGAAATCTTAATGTTATCTT
AT2G46570	BpID_0043	GTTGTGAGTGTGCCAGTATTCTGGAA	GTTGTGAGTGTGCCAGTATTCTGGAATAATGTTATCTT
AT4G30080	BpID_0044	ACAGAGAAGAGTAGCCGCAAC	ACAGAGAAGAGTAGCCGCAACTAATGTTATCTT
AT4G30080	BpID_0044	CAGAGCTTAACGGGCTTGATCTAAT	CAGAGCTTAACGGGCTTGATCTAATTAATGTTATCTT
AT4G30080	BpID_0044	CGAGAGAAGGAGAAAGTTGGAGAGAGGAT	CGAGAGAAGGAGAAAGTTGGAGAGAGGATTAATGTTATCTT
AT4G30080	BpID_0044	CGCAACGCCGTTTTGGTTC	CGCAACGCCGTTTTGGTTCTAATGTTATCTT
AT2G40260	BpID_0046	CTTCCTCATAGCTATTGCTAGATGGGC	CTTCCTCATAGCTATTGCTAGATGGGCTAATGTTATCTT
AT2G40260	BpID_0046	CGGAGTCTTTGAGCGGTTGTACG	CGGAGTCTTTGAGCGGTTGTACGTAATGTTATCTT
AT2G40260	BpID_0046	GGCTACGGTAGATCTGTCGTCTG	GGCTACGGTAGATCTGTCGTCTGTAATGTTATCTT
AT2G40260	BpID_0046	GCATTCTCCAAGATTGTCGTGTGTC	GCATTCTCCAAGATTGTCGTGTGTCTAATGTTATCTT
AT1G79840	BpID_0047	GTGGGTTGTTTGGAAGACATGTCGAC	GTGGGTTGTTTGGAAGACATGTCGACTAATGTTATCTT
AT1G79840	BpID_0047	CCGGAGGATGCATTCCGGAATA	CCGGAGGATGCATTCCGGAATATAATGTTATCTT
AT1G79840	BpID_0047	GGGAGTGCGTCCAAGAGCTG	GGGAGTGCGTCCAAGAGCTGTAATGTTATCTT
AT1G79840	BpID_0047	GTTCAAGGGTGGCTCGGTTAGAAAT	GTTCAAGGGTGGCTCGGTTAGAAATTAATGTTATCTT
AT4G28100	BpID_0049	GCTGGTACGGTGTTGGGTTGG	GCTGGTACGGTGTTGGGTTGGTAATGTTATCTT
AT4G28100	BpID_0049	GGTTTCTTCCGCAAGCTTCGTT	GGTTTCTTCCGCAAGCTTCGTTTAATGTTATCTT
AT4G28100	BpID_0049	GCGGGACAAGAGAGTGAGCTAATC	GCGGGACAAGAGAGTGAGCTAATCTAATGTTATCTT
AT4G28100	BpID_0049	CCGTTTTGTTACGAGCTAGTAGCCA	CCGTTTTGTTACGAGCTAGTAGCCATAATGTTATCTT
AT5G53730	BpID_0051	GGAGGATGAGCCAAACGAGGA	GGAGGATGAGCCAAACGAGGATAATGTTATCTT
AT5G53730	BpID_0051	GTGGAGGAGGTGGTGAGGTTGA	GTGGAGGAGGTGGTGAGGTTGATAATGTTATCTT
AT5G53730	BpID_0051	TTGTTGTCCCCTATACGCTGCATAT	TTGTTGTCCCCTATACGCTGCATATTAATGTTATCTT
AT5G53730	BpID_0051	CCGGTATGCACCCGAGACC	CCGGTATGCACCCGAGACCTAATGTTATCTT
AT5G37800	BpID_0053	GAAGAGAGATCTTCTGAAGAATTTGGGGTT	GAAGAGAGATCTTCTGAAGAATTTGGGGTTTAATGTTATCTT
AT5G37800	BpID_0053	GGAAGGCACCACCGTTGGT	GGAAGGCACCACCGTTGGTTAATGTTATCTT
AT5G37800	BpID_0053	GTGGCCGGTTTACTCATGGAGT	GTGGCCGGTTTACTCATGGAGTTAATGTTATCTT
AT5G37800	BpID_0053	TGCCAGCCAGTTTAGGGGAC	TGCCAGCCAGTTTAGGGGACTAATGTTATCTT
AT4G29100	BpID_0058	GGAGTCATATGTGGTGGCAACGG	GGAGTCATATGTGGTGGCAACGGTAATGTTATCTT
AT4G29100	BpID_0058	TCGCCGGAGATGGCAAGA	TCGCCGGAGATGGCAAGATAATGTTATCTT
AT4G29100	BpID_0058	CTCTTGTTTGATGTCAACAGCCACC	CTCTTGTTTGATGTCAACAGCCACCTAATGTTATCTT
AT4G29100	BpID_0058	AAGCTGTTACACTCAGAGGATCGATC	AAGCTGTTACACTCAGAGGATCGATCTAATGTTATCTT
